# Practical application of indicators for genetic diversity in CBD post-2020 Global Biodiversity Framework implementation

**DOI:** 10.1101/2022.02.18.481087

**Authors:** Henrik Thurfjell, Linda Laikre, Robert Ekblom, Sean Hoban, Per Sjögren-Gulve

## Abstract

Genetic diversity is a key aspect of biological variation for the adaptability and survival of populations of species, which must be monitored to assure maintenance. We used data from the Swedish Red-List 2020 and a recent government report to apply three indicators for genetic diversity proposed for the post-2020 Global Biodiversity Framework of the Convention on Biological Diversity (CBD). We made more detailed indicator assessments for mammals and herptiles.

For indicator 1, the proportion of populations with effective population size N_e_>500, 33% of 22557 investigated species had a population estimate. For herptiles and mammals, 70% and 49%, respectively likely had N_e_>500.

For indicator 2, the proportion of populations or range remaining within species, 20% of all species evaluated for the Red-List have data. Meanwhile, 32% of the herptile and 84% of the mammal populations are maintaining their populations/range.

For indicator 3, the number of species/populations in which genetic diversity is monitored using DNA-based methods, there are studies on 3% of species, and 0.3% are monitored. In contrast 68% of mammals and 29% of herptiles are studied using DNA, and 8% of mammals and 24% of herptiles are genetically monitored.

We conclude that the Red List provide data suitable for evaluating the genetic indicators, but the data quality can be improved. There is a synergy in estimating the genetic indicators in parallel with the Red-Listing process. We propose that indicator values could be included in national Red-Listing as a new category - “genetically threatened”, based on the genetic indicators.
