## Supplemental table 1 for "Practical application of indicators for genetic diversity in CBD post-2020 Global Biodiversity Framework implementation"

### Sheet: Supplement1
Scientific name	Svenskt Namn	Organism Group	Red_listing category	Decline in extent of occurence.	Decline in area of occupancy.	Decline in area or quality of habitat.	Decline in number of locations or populations.	Max number of reproductive individuals.	Minimum number of reproductive individuals.	Most likely number of reproductive individuals. Note that species without an estimate have Populations larger than 5000 individuals in theese groups, there just hasn´t been necessary to estimate a population yet.	Max number of reproductive individuals in largest sub-population.	Minimum number of reproductive individuals in the largest sup-population.	Most likely number of reproductive individuals in largest sub-population.	Severly fragmented.	Max number of locations.	Minimum number of locations.	Most likely number of locations.	Populationen har en mycket starkt begränsad förekomstarea eller ett fåtal lokalområden vilket innebär att den är mycket sårbar [728] [Status] The population has a very limited area of occurence or very few localities, and is therefore vulnerable.
Alces alces	älg	Mammals	LC	No	No	No	No	300000	225000	260000				Not severly fragmented.
Alexandromys oeconomus	mellansork	Mammals	LC							20001				Not severly fragmented.
Apodemus flavicollis	större skogsmus	Mammals	LC							200001				Not severly fragmented.
Apodemus sylvaticus	mindre skogsmus	Mammals	LC							20001				Not severly fragmented.
Arvicola amphibius	vattensork	Mammals	LC							20001				Not severly fragmented.
Barbastella barbastellus	barbastell	Mammals	NT					24000	8000	16000				Not severly fragmented.
Canis lupus lupus	eurasiatisk skogsvarg	Mammals	EN					273	166	210				Not severly fragmented.
Capreolus capreolus	rådjur	Mammals	LC					330000	230000	280000				Not severly fragmented.
Castor fiber	bäver	Mammals	LC					160000	100000	130000				Not severly fragmented.
Cervus elaphus	kronhjort	Mammals	LC					35000	25000	30000				Not severly fragmented.
Cervus elaphus elaphus	kronhjort	Mammals	NT°°					6200	4700	5400				Not severly fragmented.
Craseomys rufocanus	gråsiding	Mammals	LC		Yes	Yes	Yes			20001				Not severly fragmented.
Dama dama	dovhjort	Mammals	LC					150000	100000	126000				Not severly fragmented.
Eptesicus nilssonii	nordfladdermus	Mammals	NT					2512500	837500	1675000				Not severly fragmented.
Eptesicus serotinus	sydfladdermus	Mammals	NT°					10500	3500	7000				Not severly fragmented.
Erinaceus europaeus	igelkott	Mammals	NT°°							20001				Not severly fragmented.
Gulo gulo	järv	Mammals	VU					383	225	287				Not severly fragmented.
Halichoerus grypus	gråsäl	Mammals	LC°°					14900	11100	12800				Not severly fragmented.
Lemmus lemmus	fjällämmel	Mammals	LC											Not severly fragmented.
Lepus timidus	skogshare	Mammals	NT	Yes	Yes	Yes	Yes	650000	350000	450000				Not severly fragmented.
Lutra lutra	utter	Mammals	NT°°					5000	3000	4000				Not severly fragmented.
Lynx lynx	lo	Mammals	VU					964	701	832				Not severly fragmented.
Martes martes	mård	Mammals	LC					32000	17000	24000				Not severly fragmented.
Meles meles	grävling	Mammals	LC					0	0	175000				Not severly fragmented.
Microtus agrestis	åkersork	Mammals	LC							20001				Not severly fragmented.
Mus musculus	husmus	Mammals	LC							20001				Not severly fragmented.
Muscardinus avellanarius	hasselmus	Mammals	LC					2400000	1600000	2000000				Not severly fragmented.
Mustela erminea	hermelin	Mammals	LC		No	No	Yes			60000				Not severly fragmented.
Mustela nivalis	småvessla	Mammals	LC		No	No	No			90000				Not severly fragmented.
Mustela putorius	iller	Mammals	LC	No	No	No	No	33000	8500	20000				Not severly fragmented.
Myodes glareolus	skogssork	Mammals	LC							20001				Not severly fragmented.
Myodes rutilus	rödsork	Mammals	LC							20001				Not severly fragmented.
Myopus schisticolor	skogslämmel	Mammals	LC							20001				Not severly fragmented.
Myotis alcathoe	nymffladdermus	Mammals	EN					188	62	125				The population is severly fragmented.	6	2	3	Yes
Myotis bechsteinii	Bechsteins fladdermus	Mammals	EN					300	100	200				The population is severly fragmented.	5	1	3	Yes
Myotis brandtii	tajgafladdermus	Mammals	LC					1733000	578000	1155000				Not severly fragmented.
Myotis dasycneme	dammfladdermus	Mammals	NT					2550	850	1700				Not severly fragmented.
Myotis daubentonii	vattenfladdermus	Mammals	LC					2212000	738000	1475000				Not severly fragmented.				No
Myotis myotis	större musöra	Mammals	EN					300	100	200				The population is severly fragmented.	5	1	2	Yes
Myotis mystacinus	mustaschfladdermus	Mammals	LC					195000	65000	130000				Not severly fragmented.
Myotis nattereri	fransfladdermus	Mammals	NT°					25500	8500	17000				Not severly fragmented.
Neomys fodiens	vattennäbbmus	Mammals	LC							20001				Not severly fragmented.
Nyctalus leisleri	mindre brunfladdermus	Mammals	VU					1800	600	900				Not severly fragmented.
Nyctalus noctula	större brunfladdermus	Mammals	LC					195000	65000	130000				Not severly fragmented.
Phoca vitulina	knubbsäl	Mammals	LC					10000	9000	8000				Not severly fragmented.
Phoca vitulina (Baltic population)	knubbsäl (östersjöpopulationen)	Mammals	VU					1150	850	980				The population is probably severly fragmented.	10	4	7
Phocoena phocoena	tumlare	Mammals	LC			No		18000	1800	5000				Not severly fragmented.
Phocoena phocoena (Baltic population)	tumlare (östersjöpopulationen)	Mammals	CR					216	15	98	218	16	99
Pipistrellus nathusii	trollpipistrell	Mammals	LC					64500	21500	43000				Not severly fragmented.
Pipistrellus pipistrellus	sydpipistrell	Mammals	VU					3112		950				Not severly fragmented.
Pipistrellus pygmaeus	dvärgpipistrell	Mammals	LC					4995000	1665000	3330000				Not severly fragmented.
Plecotus auritus	brunlångöra	Mammals	NT			Yes		235500	78500	157000				Not severly fragmented.
Plecotus austriacus	grålångöra	Mammals	CR							25				The population is severly fragmented.
Pusa hispida	vikare	Mammals	LC°°							4200				Not severly fragmented.
Rattus norvegicus	brunråtta	Mammals	LC							20001				Not severly fragmented.
Sciurus vulgaris	ekorre	Mammals	LC							200000				Not severly fragmented.
Sicista betulina	buskmus	Mammals	LC					530000	54000	128000				Not severly fragmented.
Sorex araneus	vanlig näbbmus	Mammals	LC							20001				Not severly fragmented.
Sorex caecutiens	lappnäbbmus	Mammals	LC					200000	10000	50000				Not severly fragmented.
Sorex isodon	tajganäbbmus	Mammals	LC					25000	250	2000				The population is probably severly fragmented.	100	2	25
Sorex minutissimus	mindre dvärgnäbbmus	Mammals	LC					100000	1000	10000				Not severly fragmented.
Sorex minutus	dvärgnäbbmus	Mammals	LC							20001				Not severly fragmented.
Talpa europaea	mullvad	Mammals	LC											Not severly fragmented.
Ursus arctos	brunbjörn	Mammals	NT					1490	1386	1438				Not severly fragmented.
Vespertilio murinus	gråskimlig fladdermus	Mammals	LC					114000	38000	76000				Not severly fragmented.
Vulpes lagopus	fjällräv	Mammals	EN					350	84	165				The population is severly fragmented.			3	Yes
Vulpes vulpes	rödräv	Mammals	LC					0	0	120000				Not severly fragmented.
Anguis fragilis	kopparödla	Reptiles	LC											Not severly fragmented.
Coronella austriaca	hasselsnok	Reptiles	VU		Yes	Yes	Yes	12000	6000	9000				Not severly fragmented.
Lacerta agilis	sandödla	Reptiles	VU	No	Yes	Yes	No	14700	7700	11000	1000	250	500	Not severly fragmented.
Natrix natrix	vanlig snok	Reptiles	LC	Yes	Yes	Yes	Yes							Not severly fragmented.
Natrix natrix gotlandica	gotlandssnok	Reptiles	NT	No	No	No	Yes	2100	1500	1800				Not severly fragmented.				No
Vipera berus	huggorm	Reptiles	LC											Not severly fragmented.
Zootoca vivipara	skogsödla	Reptiles	LC											Not severly fragmented.
Bombina bombina	klockgroda	Amphibians	LC					10000	2400	2600				Not severly fragmented.				No
Bufo bufo	vanlig padda	Amphibians	LC											Not severly fragmented.				No
Bufotes viridis	grönfläckig padda	Amphibians	VU					5000	600	3000			750	The population is severly fragmented.	6	3	4	No
Epidalea calamita	strandpadda	Amphibians	NT	No	Yes	Yes	Yes	3350	990	2550				The population is probably severly fragmented.				No
Hyla arborea	lövgroda	Amphibians	LC					25000	16000	18000				Not severly fragmented.				No
Lissotriton vulgaris	mindre vattensalamander	Amphibians	LC											Not severly fragmented.				No
Pelobates fuscus	lökgroda	Amphibians	VU	No	No	Yes	No	3000	1000	1530				The population is severly fragmented.	10	6	8	No
Pelophylax esculentus	ätlig groda	Amphibians	LC					25000	15000	20000				Not severly fragmented.				No
Pelophylax lessonae	gölgroda	Amphibians	VU	No	No	Yes	No	9000	3000	5000				Not severly fragmented.	10	2	6	No
Rana arvalis	åkergroda	Amphibians	LC					405000000	180000000	300000000				Not severly fragmented.				No
Rana dalmatina	långbensgroda	Amphibians	NT°					60000	30000	46600				Not severly fragmented.	9	7	8	No
Rana temporaria	vanlig groda	Amphibians	LC					442000000	194000000	300000000				Not severly fragmented.				No
Triturus cristatus	större vattensalamander	Amphibians	LC	No	No	Yes	Yes	325000	105000	200000				Not severly fragmented.				No
